# Expansion of the *DFR* Gene Family in *Fagopyrum*

**DOI:** 10.1101/2025.09.20.677491

**Authors:** Syafiq Samsolnizam, Boas Pucker

## Abstract

**Background:** Gene duplication is a fundamental evolutionary mechanism that contributes to genetic innovation, such as in the diversification of plant metabolic pathways. This study investigates the duplication of dihydroflavonol-4-reductase (*DFR*) genes in *Fagopyrum*, focusing on their evolutionary origin and implications for flavonoid biosynthesis. DFR is a key enzyme in the flavonoid pathway, specifically involved in the biosynthesis of anthocyanins and proanthocyanidins. DFR can accept three main substrates: dihydrokaempferol (DHK), dihydroquercetin (DHQ), and dihydromyricetin (DHM), and they exhibit variable substrate preferences.

**Result:** Through comparative genomic analysis, this study identified three unique *DFR* gene copies in *Fagopyrum*, designated *DFR1*, *DFR2a*, and *DFR2b*. *DFR2a* and *DFR2b* show unique mutations affecting the 26-amino acid substrate-binding region, including substitution of the conserved asparagine at position 3 with valine or isoleucine, and an insertion between positions 5 and 6 involving glycine, arginine, or lysine. Synteny analysis reveals that *DFR1* is located in a conserved region across related species, while *DFR2a* and *DFR2b* lie at distinct genomic loci. Gene expression analysis shows *DFR1* is universally expressed, whereas *DFR2a* and *DFR2b* expression is primarily restricted to seeds and roots. Promoter analysis supports this, revealing the absence of MYB recognition elements in *DFR2a* and *DFR2b* that are present in the *DFR1* promoter. Selective pressure analysis indicates that *DFR2* copies are under strong purifying selection relative to ancestral *DFR1* but appear slightly relaxed between *DFR2a* and *DFR2b* in a way suggesting functional differentiation, particularly in conserved regions.

**Conclusion:** Based on multiple lines of evidence, we propose DNA duplication associated with inversion (DDAI) as a mechanism to explain the emergence of the DFR2 copies, involving a staggered single-strand break, followed by inversion and non-homologous end joining repair mechanism.
