## Additional file 4 for "Expansion of the *DFR* Gene Family in *Fagopyrum*"

### Sheet: F. tataricum
Additional file 4: SRA run ID for gene expression analysis.
flower	SRR8575675,SRR8575676,SRR8575677,SRR7042961,SRR6156118,SRR19917231,SRR19917240,SRR19917241,SRR5433732,SRR30607926,SRR30607928,SRR30607930,SRR30607932,SRR30607934,SRR30607935,SRR30607936,SRR30607937,SRR30607939,SRR30607940,SRR30607942,SRR30607943,SRR30607945,SRR30607947,SRR30607949
seed	SRR5006764,SRR5006765,SRR5006771,SRR5006772,SRR6847695,SRR6847697,SRR6847702,SRR6847703,SRR7042950,SRR7042951,SRR7042952,SRR5433733,SRR3250237,SRR3250238,SRR5494827,SRR5494830,SRR7042953,SRR7042955,SRR7042957,SRR7042958,SRR8187820,SRR8187821,SRR8187828,SRR8413948,SRR8413955,SRR8413956,SRR8413957,SRR8413958,SRR8988139,SRR8988141,SRR8988142,SRR8988143,SRR20073453,SRR20073454,SRR20073455,SRR20073456…
leaf	SRR24322339,SRR24322345,SRR24322347,SRR24322349,SRR28622332,SRR28622333,SRR28622337,SRR28622343,SRR29434871,SRR29434872,SRR29434877,SRR5433730,SRR6294888,SRR6294889,SRR6294891,SRR6294892,SRR6294893,SRR8575678,SRR8575679,SRR8575680,SRR19049440,SRR19049441,SRR19049443,SRR20272813,SRR20272815,SRR20272817,SRR20272821,SRR20272829,SRR20272832,SRR20272834,SRR19917225,SRR19917226,SRR19917227
root	SRR8575681,SRR8575682,SRR8575683,DRR126804,DRR126805,SRR14369631,SRR14369632,SRR14369633,SRR14369635,SRR14369636,SRR14369637,SRR14369638,SRR14369640,SRR14369641,SRR14369642,SRR14369643,SRR14369644,SRR14369645,SRR14369646,SRR14369648,SRR22514202,SRR22514203,SRR22514205,SRR22514206,SRR22514207,SRR22514208,SRR22514209,SRR22514210,SRR22514211,SRR22514212,SRR22514213,SRR7042962,SRR12886403,SRR12886404…
seedling	SRR24322339,SRR24322341,SRR24322344,SRR24322345,SRR24322347,SRR24322349,SRR24322352,SRR28847891,SRR28847893,SRR28847895,SRR28847899,SRR28847901,SRR28847902,SRR28847904,SRR28847905,SRR28847908,SRR28847909,SRR28847913,SRR28847915,SRR28847916,SRR28847919,SRR28847920,SRR15506183,SRR15506184,SRR15506186,SRR15506189,SRR15506191,SRR15506193,SRR15506194,SRR6664735,SRR6664736,SRR6664737,SRR6664738,DRR1268…
stem	SRR8575684,SRR8575685,SRR8575686,SRR7042960,SRR15031985,SRR15031993,SRR15031994,SRR15031995,SRR15031996,SRR15031997,SRR15031998,SRR15031999,SRR15032000,SRR6156119,SRR19917228,SRR19917229,SRR19917230

### Sheet: F. esculentum
flower	DRR438021,SRR17325562,SRR23622401,SRR23622403,SRR23622404,SRR7758389,SRR7758391,SRR7758395,SRR7758397,SRR7758411,SRR7758413,SRR7758415,SRR7758417,SRR7758418,SRR7758420,SRR7758422,SRR7758424,SRR7758426,SRR7758433,SRR7758435,SRR7758439,SRR8518457,SRR8518459,SRR8518460,SRR8518461
seed	DRR438024,SRR3250237,SRR3250238,SRR388519,SRR388520,SRR388521,SRR388522,SRR388523,SRR392089,SRR392090,SRR392092,SRR392093,SRR392094,SRR5494828,SRR5494831,SRR5494832,SRR7758444,SRR7758445
leaf	DRR023032,DRR438022,SRR23622385,SRR23622386,SRR23622405,SRR5055099,SRR5852705,SRR6202001,SRR6202003,SRR6202004,SRR6202005,SRR6202006,SRR7758398,SRR7758399,SRR7758405,SRR7758466,SRR7758467,SRR7758469,SRR7758470,SRR7758471,SRR7758472,SRR7758474,SRR7758475,SRR7758476,SRR7758477,SRR7758478,SRR7758479,SRR9721888,SRR9721889,SRR9721890,SRR9721895,SRR9721897,SRR9721900
root	DRR023025,DRR023031,SRR9721884,SRR9721886,SRR9721887,SRR9721898,SRR9721899,SRR9721902,SRR9721903,SRR9721905,SRR9721906,SRR9721907,DRR438023,DRR008471,SRR10695743,SRR10695745,SRR10695746,SRR10695747,SRR10695748,SRR10695750,SRR10695751,SRR10695752
seedling	SRR7758402,SRR7758403,SRR7758452,SRR7758453,SRR7758462,SRR7758463
stem	DRR438026,SRR23622387,SRR23622388,SRR23622389,SRR23622390,SRS16894885,SRS16894884,SRS16894883,SRS16894882

### Sheet: F. dibotrys
leaf	SRR26909995,SRR26909996,SRR26909997,SRR26909999,SRR26910003,SRR26910004,SRR26910005,SRR26910010,SRR26910011,SRR26910012,SRR26910013,SRR26910020,SRR26910021,SRR26910022,SRR26910023,SRR26910028,SRR26910029,SRR26910030,SRR26910038,SRR26910039,SRR26910040,SRR28751613,SRR28751614,SRR28751615
rhizome	SRR17030765,SRR17030766,SRR17030767,SRR17030768,SRR17030789,SRR17030790,SRR17030791,SRR17030792,SRR17030793,SRR17030794,SRR17030815,SRR17030816,SRR17030817,SRR17030818,SRR17030820,SRR17030821,SRR17030828,SRR17030829,SRR17030830,SRR17030831,SRR17030832,SRR17030833,SRR17030854,SRR17030855
stem	SRR28751616,SRR28751617,SRR28751618,SRR17030771,SRR17030774,SRR17030775,SRR17030778,SRR17030781,SRR17030784,SRR17030788,SRR17030798,SRR17030801,SRR17030804,SRR17030807,SRR17030811,SRR17030814,SRR17030824,SRR17030827,SRR17030834,SRR17030837,SRR17030840,SRR17030843,SRR17030847,SRR17030850,SRR17030853,SRR17030859
tuber	SRR28751621,SRR28751620,SRR28751612
root	SRR26909988,SRR26910034,SRR26910024,SRR26910016,SRR26910006,SRR26909998,SRR26910044,SRR3133402,SRR28751623,SRR28751622,SRR28751619,SRR26910041,SRR26910042,SRR26910043,SRR26910015,SRR26910014,SRR26910032,SRR26910031,SRR26910033
