## Additional file 5 for "Expansion of the *DFR* Gene Family in *Fagopyrum*"

### Sheet: orthologs axt
Additional file 5: Comparison of substitution rate between orthologous and paralogous DFR genes among Fagopyrum species. The comparison is done for the whole coding sequence (CDS) and their corresponding 26-amino acid conserved region using KaKs_Calculator 3.0 using the method MS.
Sequence	Method	Ka	Ks	Ka/Ks	P-Value(Fisher)	Length	S-Sites	N-Sites	Fold-Sites(0:2:4)	Substitutions	Syn-Subs	Nonsyn-Subs	Fold-Syn-Subs(0:2:4)	Fold-Nonsyn-Subs(0:2:4)	Divergence-Distance	Substitution-Rate-Ratio(rTC:rAG:rTA:rCG:rTG:rCA/rCA)	GC(1:2:3)	ML-Score	AICc	Akaike-Weight	Model
1_FeDFR1_FhDFR1	MS	0.00124126	0.0297717	0.0416926	8.16887e-06	1023	223.712	799.288	NA	7	6.09246	0.907541	NA	NA	0.00748036	1:1:1:1:1:1	0.477028(0.485337:0.363636:0.582111)	-1408.88	2821.8	0.344611	F81
2_FeDFR1_FtDFR1	MS	0.00124106	0.142712	0.00869626	0	1023	223.712	799.288	NA	28	27.1562	0.843756	NA	NA	0.0321782	1:1:1:1:1:1	0.475073(0.482405:0.363636:0.579179)	-1486.04	2976.11	0.316257	F81
3_FeDFR1_FdDFR1	MS	0.0013578	0.122491	0.0110849	7.10731e-18	1011	278.577	732.423	NA	29	28.1788	0.821242	NA	NA	0.0347355	2.36077:0.671209:1:1:1:1	0.474777(0.479228:0.362018:0.583086)	-1469.99	2948.1	0.413093	TN
12_FhDFR1_FtDFR1	MS	0.00260233	0.120833	0.0215365	5.89668e-16	1023	259.082	763.918	NA	28	26.3281	1.67188	NA	NA	0.0325451	0.96883:0.354677:0.216036:0.216036:1:1	0.474096(0.483871:0.363636:0.57478)	-1487.06	2984.31	0.296272	TIM
13_FhDFR1_FdDFR1	MS	0.0013656	0.120819	0.0113029	2.54629e-17	1011	281.106	729.894	NA	29	28.1732	0.826827	NA	NA	0.0345793	1.49766:0.439883:0.292438:0.292438:1:1	0.473294(0.479228:0.362018:0.578635)	-1468.84	2947.86	0.317645	TIM
22_FtDFR1_FdDFR1	MS	3.23425e-05	0.0323425	0.001	5.55484e-06	1011	297.342	713.658	NA	9	8.97845	0.0215494	NA	NA	0.00953499	5.91596:5.91596:1:1:1:1	0.47181(0.477745:0.362018:0.575668)	-1394.61	2795.29	0.346085	HKY
39_FeDFR2a_FhDFR2a	MS	0.0110453	0.158471	0.0696994	2.19903e-14	1005	165.489	839.511	NA	33	24.3798	8.62021	NA	NA	0.0353211	0.433973:0.433973:1:1:1:1	0.481095(0.501493:0.364179:0.577612)	-1464.89	2935.85	0.351576	HKY
40_FeDFR2a_FtDFR2a	MS	0.0350116	0.201385	0.173854	1.43201e-12	999	200.843	798.157	NA	62	36.6668	25.3332	NA	NA	0.0684599	1:1:1:1:1:1	0.484985(0.503003:0.361862:0.59009)	-1580.95	3165.94	0.440433	F81
41_FeDFR2a_FdDFR2a	MS	0.036172	0.202319	0.178787	2.88513e-12	999	200.849	798.151	NA	63	36.8318	26.1682	NA	NA	0.069576	1:1:1:1:1:1	0.483483(0.498498:0.361862:0.59009)	-1587.21	3178.45	0.465316	F81
46_FhDFR2a_FtDFR2a	MS	0.0336211	0.236948	0.141892	9.73497e-17	999	199.659	799.341	NA	66	42.09	23.91	NA	NA	0.0742579	1:1:1:1:1:1	0.484484(0.503003:0.361862:0.588589)	-1584.64	3173.32	0.537579	F81
47_FhDFR2a_FdDFR2a	MS	0.0347799	0.237877	0.14621	2.19243e-16	999	199.489	799.511	NA	67	42.2452	24.7548	NA	NA	0.0753361	1:1:1:1:1:1	0.482983(0.498498:0.361862:0.588589)	-1592.59	3189.21	0.558767	F81
52_FtDFR2a_FdDFR2a	MS	0.0165457	0.089827	0.184195	6.76394e-07	999	245.302	753.698	NA	32	20.4349	11.5651	NA	NA	0.0345397	15.7973:15.7973:15.7973:15.7973:1:1	0.485986(0.5:0.36036:0.597598)	-1489.05	2986.22	0.357909	K3PUF
61_FeDFR2b_FhDFR2b	MS	0.0124591	0.0869588	0.143276	1.44724e-07	999	259.898	739.102	NA	29	20.6046	8.39538	NA	NA	0.0318408	2.20761:2.20761:1:1:1:1	0.47047(0.484985:0.36036:0.566066)	-1478.43	2962.94	0.180564	HKY
62_FeDFR2b_FtDFR2b	MS	0.0330488	0.337233	0.0979999	1.86842e-26	999	223.692	775.308	NA	81	60.4629	20.5371	NA	NA	0.101161	1:1:1:1:1:1	0.463964(0.48048:0.354354:0.557057)	-1660.36	3324.75	0.582094	F81
63_FeDFR2b_FdDFR2b	MS	0.0247285	0.26387	0.0937146	3.85149e-21	948	217.21	730.79	NA	62	47.1376	14.8624	NA	NA	0.0795217	1:1:1:1:1:1	0.472574(0.482595:0.365506:0.56962)	-1529.24	3062.51	0.449244	F81
64_FhDFR2b_FtDFR2b	MS	0.0426155	0.315837	0.134929	1.77505e-21	999	223.314	775.686	NA	85	57.8752	27.1248	NA	NA	0.103691	1:1:1:1:1:1	0.466967(0.484985:0.354354:0.561562)	-1682.31	3368.65	0.54944	F81
65_FhDFR2b_FdDFR2b	MS	0.0358002	0.227932	0.157065	2.74559e-15	948	233.459	714.541	NA	67	45.2481	21.7519	NA	NA	0.0831155	1.5278:1.5278:1:1:1:1	0.475211(0.487342:0.365506:0.572785)	-1554.47	3115.01	0.33423	HKY
66_FtDFR2b_FdDFR2b	MS	0.016357	0.0810029	0.201932	3.47023e-05	948	215.009	732.991	NA	27	15.9914	11.0086	NA	NA	0.0310189	1:1:1:1:1:1	0.469937(0.484177:0.357595:0.568038)	-1411.81	2827.67	0.362333	F81

### Sheet: orthologs_conserved
Sequence	Method	Ka	Ks	Ka/Ks	P-Value(Fisher)	Length	S-Sites	N-Sites	Fold-Sites(0:2:4)	Substitutions	Syn-Subs	Nonsyn-Subs	Fold-Syn-Subs(0:2:4)	Fold-Nonsyn-Subs(0:2:4)	Divergence-Distance	Substitution-Rate-Ratio(rTC:rAG:rTA:rCG:rTG:rCA/rCA)	GC(1:2:3)	ML-Score	AICc	Akaike-Weight	Model
1_FeDFR1_FhDFR1	MS	NA	NA	NA	NA	78	15.8846	62.1154	NA	0	NA	NA	NA	NA	NA	1:1:1:1:1:1	0.5(0.538462:0.346154:0.615385)	-100.829	206.18	0.697789	F81
2_FeDFR1_FtDFR1	MS	0.000121206	0.121206	0.001	0	78	16.4392	61.5608	NA	2	1.99254	0.00746156	NA	NA	0.025641	1:1:1:1:1:1	0.487179(0.538462:0.346154:0.576923)	-110.242	225.006	0.506998	F81
3_FeDFR1_FdDFR1	MS	0.000179678	0.179678	0.001	0.00306786	78	16.6352	61.3648	NA	3	2.98897	0.0110259	NA	NA	0.0384615	1:1:1:1:1:1	0.480769(0.538462:0.346154:0.557692)	-114.237	232.996	0.359789	F81
12_FhDFR1_FtDFR1	MS	0.000121206	0.121206	0.001	0	78	16.4392	61.5608	NA	2	1.99254	0.00746156	NA	NA	0.025641	1:1:1:1:1:1	0.487179(0.538462:0.346154:0.576923)	-110.242	225.006	0.506998	F81
13_FhDFR1_FdDFR1	MS	0.000179678	0.179678	0.001	0.00306786	78	16.6352	61.3648	NA	3	2.98897	0.0110259	NA	NA	0.0384615	1:1:1:1:1:1	0.480769(0.538462:0.346154:0.557692)	-114.237	232.996	0.359789	F81
22_FtDFR1_FdDFR1	MS	5.89073e-005	0.0589073	0.001	0.0797768	78	16.9148	61.0852	NA	1	0.996402	0.00359836	NA	NA	0.0128205	1:1:1:1:1:1	0.467949(0.538462:0.346154:0.519231)	-107.344	219.21	0.53199	F81
39_FeDFR2a_FhDFR2a	MS	0.0611627	0.00122325	50	0.321246	81	15.919	65.081	NA	4	0.019473	3.98053	NA	NA	0.0493827	1:1:1:1:1:1	0.512346(0.555556:0.37037:0.611111)	-125.596	255.693	0.660803	F81
40_FeDFR2a_FtDFR2a	MS	0.0817327	0.372213	0.219586	0.0157375	81	16.6922	64.3078	NA	9	4.8755	4.1245	NA	NA	0.141594	1:1:1:1:1:1	0.512346(0.555556:0.37037:0.611111)	-143.553	291.607	0.420603	F81
41_FeDFR2a_FdDFR2a	MS	0.0817499	0.493062	0.1658	0.000337549	81	16.3664	64.6336	NA	10	6.04312	3.95688	NA	NA	0.164857	1:1:1:1:1:1	0.506173(0.537037:0.37037:0.611111)	-146.487	297.475	0.555673	F81
46_FhDFR2a_FtDFR2a	MS	0.0646814	0.248105	0.260702	0.0322253	81	16.9844	64.0156	NA	7	3.5307	3.4693	NA	NA	0.103142	1:1:1:1:1:1	0.506173(0.555556:0.37037:0.592593)	-137.539	279.579	0.324052	F81
47_FhDFR2a_FdDFR2a	MS	0.0648895	0.345115	0.188023	0.00791711	81	16.6393	64.3607	NA	8	4.63158	3.36842	NA	NA	0.122454	1:1:1:1:1:1	0.5(0.537037:0.37037:0.592593)	-140.149	284.798	0.532111	F81
52_FtDFR2a_FdDFR2a	MS	0.0386929	0.210783	0.183568	0.0465293	81	24.8446	56.1554	NA	6	4.24054	1.75946	NA	NA	0.0914768	5.93573:5.93573:1:1:1:1	0.5(0.537037:0.37037:0.592593)	-130.583	268.21	0.312125	HKY
61_FeDFR2b_FhDFR2b	MS	0.0285868	0.0277783	1.0291	0.683409	81	45.2927	35.7073	NA	2	1.10417	0.895829	NA	NA	0.0281347	30:0.01:1:1:1:1	0.530864(0.574074:0.407407:0.611111)	-114.525	238.869	0.313454	TN
62_FeDFR2b_FtDFR2b	MS	0.0315257	0.565566	0.0557418	5.45714e-005	81	17.697	63.303	NA	8	6.67005	1.32995	NA	NA	0.148203	1:1:1:1:1:1	0.512346(0.537037:0.407407:0.592593)	-137.677	279.853	0.529246	F81
63_FeDFR2b_FdDFR2b	MS	0.0136623	6.51832	0.00209598	7.51057e-009	81	12.2825	68.7175	NA	8	7.90728	0.0927247	NA	NA	1	0.016321:0.016321:1:1:1:1	0.512346(0.555556:0.407407:0.574074)	-132.499	272.041	0.30731	HKY
64_FhDFR2b_FtDFR2b	MS	0.0481066	0.441195	0.109037	0.000947481	81	17.3896	63.6104	NA	8	5.71898	2.28102	NA	NA	0.132498	1:1:1:1:1:1	0.524691(0.555556:0.407407:0.611111)	-140.579	285.658	0.486171	F81
65_FhDFR2b_FdDFR2b	MS	0.0320714	0.543855	0.0589705	6.62942e-005	81	18.117	62.883	NA	8	6.64075	1.35925	NA	NA	0.14654	1:1:1:1:1:1	0.524691(0.574074:0.407407:0.592593)	-137.741	279.983	0.326669	F81
66_FtDFR2b_FdDFR2b	MS	0.0202017	0.0382408	0.528277	0.1986	81	28.2784	52.7216	NA	2	1.00761	0.992395	NA	NA	0.0264995	30:30:1:1:1:1	0.506173(0.537037:0.407407:0.574074)	-115.604	238.252	0.437742	HKY

### Sheet: paralogs axt
Sequence	Method	Ka	Ks	Ka/Ks	P-Value(Fisher)	Length	S-Sites	N-Sites	Fold-Sites(0:2:4)	Substitutions	Syn-Subs	Nonsyn-Subs	Fold-Syn-Subs(0:2:4)	Fold-Nonsyn-Subs(0:2:4)	Divergence-Distance	Substitution-Rate-Ratio(rTC:rAG:rTA:rCG:rTG:rCA/rCA)	GC(1:2:3)	ML-Score	AICc	Akaike-Weight	Model
4_FeDFR1_FeDFR2a	MS	0.106654	4.83966	0.0220375	0	1002	189.126	812.874	NA	242	221.061	20.9387	NA	NA	1	0.648832:1.51812:1:1:1:1	0.481537(0.491018:0.365269:0.588323)	-1952.85	3913.83	0.30457	TN
8_FeDFR1_FeDFR2b	MS	0.0964116	3.19421	0.0301832	3.85027e-181	996	206.996	789.004	NA	227	203.578	23.4216	NA	NA	0.740218	0.444118:0.991468:0.256026:0.485331:0.34381:1	0.473896(0.480422:0.362952:0.578313)	-1892.75	3799.84	0.543057	GTR
42_FeDFR2a_FeDFR2b	MS	0.0474031	0.347392	0.136454	5.43957e-25	999	242.69	756.31	NA	97	68.0587	28.9413	NA	NA	0.12028	2.14869:2.14869:1:1:1:1	0.474975(0.490991:0.361862:0.572072)	-1664.08	3334.22	0.368544	HKY
15_FhDFR1_FhDFR2a	MS	0.104471	4.99116	0.0209311	0	1002	183.625	818.375	NA	234	214.034	19.9661	NA	NA	1	0.582186:1.42194:1:1:1:1	0.479042(0.491018:0.363772:0.582335)	-1939.83	3887.78	0.285874	TN
19_FhDFR1_FhDFR2b	MS	0.101154	2.55932	0.0395236	1.94647e-164	996	207.561	788.439	NA	228	198.238	29.7622	NA	NA	0.613422	0.860521:1.62214:0.517909:0.517909:1:1	0.475402(0.48494:0.362952:0.578313)	-1898.21	3806.61	0.323993	TIM
49_FhDFR2a_FhDFR2b	MS	0.0360359	0.318642	0.113092	5.02574e-24	999	226.479	772.521	NA	83	59.8951	23.1049	NA	NA	0.100104	1.67264:1.67264:1:1:1:1	0.477477(0.495495:0.361862:0.575075)	-1616.55	3239.17	0.311243	HKY
25_FtDFR1_FtDFR2a	MS	0.112581	2.47477	0.0454914	2.43533e-166	996	197.591	798.409	NA	230	194.287	35.7134	NA	NA	0.581201	0.647711:1.16883:0.479349:0.479349:1:1	0.481426(0.49247:0.362952:0.588855)	-1934.27	3878.72	0.234211	TIM
29_FtDFR1_FtDFR2b	MS	0.0996332	3.18697	0.0312627	0	996	192.19	803.81	NA	234	206.942	27.0582	NA	NA	0.695369	1:1:1:1:1:1	0.467369(0.478916:0.356928:0.566265)	-1920.07	3844.17	0.204801	F81
55_FtDFR2a_FtDFR2b	MS	0.0630157	0.347743	0.181213	5.99457e-21	999	247.633	751.367	NA	108	69.6848	38.3152	NA	NA	0.133594	1.7345:1.7345:1:1:1:1	0.473974(0.492492:0.354354:0.575075)	-1753.76	3513.59	0.347849	HKY
34_FdDFR1_FdDFR2a	MS	0.106339	2.66767	0.0398622	0	996	195.919	800.081	NA	237	203.821	33.1793	NA	NA	0.610169	1:1:1:1:1:1	0.47992(0.487952:0.362952:0.588855)	-1930.25	3864.54	0.201637	F81
38_FdDFR1_FdDFR2b	MS	0.0974934	3.28898	0.0296425	3.45543e-176	945	198.947	746.053	NA	218	196.191	21.8085	NA	NA	0.769385	0.525135:1.23866:0.318154:0.663538:0.3829:1	0.475132(0.48254:0.365079:0.577778)	-1795.5	3605.37	0.305846	GTR
60_FdDFR2a_FdDFR2b	MS	0.0491297	0.29372	0.167267	3.24158e-18	948	248.26	699.74	NA	88	59.8048	28.1952	NA	NA	0.113183	2.36918:2.36918:1:1:1:1	0.481013(0.490506:0.363924:0.588608)	-1611.41	3228.91	0.451537	HKY

### Sheet: paralogs_conserved
Sequence	Method	Ka	Ks	Ka/Ks	P-Value(Fisher)	Length	S-Sites	N-Sites	Fold-Sites(0:2:4)	Substitutions	Syn-Subs	Nonsyn-Subs	Fold-Syn-Subs(0:2:4)	Fold-Nonsyn-Subs(0:2:4)	Divergence-Distance	Substitution-Rate-Ratio(rTC:rAG:rTA:rCG:rTG:rCA/rCA)	GC(1:2:3)	ML-Score	AICc	Akaike-Weight	Model
4_FeDFR1_FeDFR2a	MS	0.24081	4.06632	0.0592206	0	78	15.4795	62.5205	NA	30	24.2094	5.7906	NA	NA	1	1:1:1:1:1:1	0.519231(0.557692:0.365385:0.634615)	-170.449	345.42	0.593938	F81
8_FeDFR1_FeDFR2b	MS	0.236978	3.99437	0.059328	0	78	15.8396	62.1604	NA	29	23.5232	5.47678	NA	NA	1	1:1:1:1:1:1	0.50641(0.538462:0.365385:0.615385)	-168.983	342.488	0.487914	F81
42_FeDFR2a_FeDFR2b	MS	0.0816233	0.0456732	1.78712	0.906401	81	25.2334	55.7666	NA	5	1.01019	3.98981	NA	NA	0.070424	9.46676:9.46676:1:1:1:1	0.518519(0.555556:0.388889:0.611111)	-128.256	263.555	0.461917	HKY
15_FhDFR1_FhDFR2a	MS	0.291867	3.84824	0.0758442	0	78	15.5311	62.4689	NA	31	23.7537	7.24629	NA	NA	1	1:1:1:1:1:1	0.50641(0.557692:0.346154:0.615385)	-173.058	350.639	0.524521	F81
19_FhDFR1_FhDFR2b	MS	0.260355	3.95936	0.0657567	0	78	15.5967	62.4033	NA	31	24.5429	6.45713	NA	NA	1	1:1:1:1:1:1	0.519231(0.557692:0.365385:0.634615)	-171.752	348.026	0.572211	F81
49_FhDFR2a_FhDFR2b	MS	0.0464039	0.000928077	50	0.681904	81	16.6839	64.3161	NA	3	0.0154839	2.98452	NA	NA	0.037037	1:1:1:1:1:1	0.524691(0.574074:0.388889:0.611111)	-122.866	250.232	0.53808	F81
25_FtDFR1_FtDFR2a	MS	0.241495	3.73114	0.0647241	0	78	16.954	61.046	NA	28	22.7079	5.2921	NA	NA	1	1:1:1:1:1:1	0.49359(0.557692:0.346154:0.576923)	-170.143	344.808	0.593408	F81
29_FtDFR1_FtDFR2b	MS	0.212673	3.99116	0.0532859	0	78	16.2529	61.7471	NA	29	24.1176	4.88238	NA	NA	1	1:1:1:1:1:1	0.487179(0.519231:0.365385:0.576923)	-168.336	341.194	0.497805	F81
55_FtDFR2a_FtDFR2b	MS	0.0996943	0.161761	0.616306	0.393966	81	24.4735	56.5265	NA	8	3.30104	4.69896	NA	NA	0.118447	5.8073:5.8073:1:1:1:1	0.506173(0.537037:0.388889:0.592593)	-138.965	284.974	0.373356	HKY
34_FdDFR1_FdDFR2a	MS	0.214512	3.8625	0.055537	0	78	16.795	61.205	NA	30	24.9503	5.04968	NA	NA	1	1:1:1:1:1:1	0.480769(0.538462:0.346154:0.557692)	-167.526	339.575	0.667137	F81
38_FdDFR1_FdDFR2b	MS	0.244593	3.70923	0.0659416	0	78	17.0066	60.9934	NA	28	22.6446	5.35537	NA	NA	1	1:1:1:1:1:1	0.480769(0.538462:0.365385:0.538462)	-169.868	344.258	0.566448	F81
60_FdDFR2a_FdDFR2b	MS	0.0384436	0.219356	0.175257	0.0448794	81	25.6386	55.3614	NA	6	4.35277	1.64723	NA	NA	0.0957071	6.411:6.411:1:1:1:1	0.5(0.537037:0.388889:0.574074)	-129.883	266.81	0.362407	HKY
